# How frequently are insects wounded in the wild? A case study using *Drosophila melanogaster*

**DOI:** 10.1101/2023.08.25.554863

**Authors:** Bengisu S. Subasi, Veit Grabe, Martin Kaltenpoth, Jens Rolff, Sophie A.O. Armitage

## Abstract

1. Wounding occurs across multicellular organisms. There is a deep understanding of infections and immune responses from lab studies, yet wounds remain relatively comparatively understudied in nature. Ecological interactions like predator attacks, intra- and inter-specific competition can lead to wounding. Furthermore, rates of wounding may vary depending on factors such as sex and geographic location, with consequences for host mobility, reproduction, and susceptibility to pathogens.
2. Wounds initiate an immune response, resulting in the deposition of the brown-black pigment melanin in insects, and they are potential entry points for pathogens. Despite the potential ecological and evolutionary implications of wounding, and the relative abundance of lab immunity studies utilising *Drosophila melanogaster*, wounding in the wild in this model is unstudied. Our aim, therefore, was to investigate the prevalence and examine potential causes of wounds in wild-collected *D. melanogaster*.
3. From systematic collections of female and male flies, over three seasons and locations, we found that 31% of *D. melanogaster* were wounded. The abdomen was more frequently wounded than other body parts, and females were more likely to be injured particularly on the ventral abdomen, compared to males. Encapsulated parasitoid egg frequency was just under ten percent. Moreover, just under one percent of Drosophilidae species had mites attached to their body, the majority of which also caused wounds, i.e., were potentially parasitic.
4. Wounding is prevalent in *D. melanogaster*, and as such it is likely to exert selection pressure on host immunity for two reasons: on a rapid and efficient wound repair, and on responding to opportunistic infections. Wounds are thus expected to be important drivers of immune system evolution and to affect individual fitness and population dynamics.
