## Supplementary Table 2 for "How frequently are insects wounded in the wild? A case study using *Drosophila melanogaster*"

### Sheet: Sheet1
site	fly sample id	fly species	fly sex	mite sample id	mite species	season	year	attachment place	melanized spots	mite load
domane	D2.D76	Drosophila subobscura	female	M2.D76	NA	late summer	2021	ventral abdomen	no	1
domane	D2.150	Drosophila melanogaster	male	M2.150	NA	late summer	2021	ventral abdomen	yes	1
domane	D2.216	Drosophila simulans	female	M2.D216	NA	late summer	2021	ventral abdomen	yes	1
domane	D3.106	Drosophila simulans	female	M3.106	NA	autumn	2021	ventral abdomen	yes	9
domane	D3.148	NA	female	NA	NA	autumn	2021	ventral abdomen and dorsal thorax	NA	9
domane	D3.D175	Drosophila busckii	NA	M3.D175	NA	autumn	2021	ventral abdomen	yes	1
domane	D3.D98	Drosophila subobscura	NA	M3.D98	Pergamasus sp.	autumn	2021	ventral abdomen	yes	1
domane	D2.49	Drosophila simulans	female	M2.49	NA	late summer	2021	NA	no	1
domane	D1.22	Scaptomyza pallida	NA	M2.22	NA	early summer	2021	dorsal abdomen	NA	6
domane	D2.54	Drosophila melanogaster	male	M2.54	Pergamasus sp.	late summer	2021	dorsal abdomen	no	1
domane	D1.97	NA	male	NA	NA	early summer	2021	bristles		1
domane	D3.121	Drosophila simulans	female	M3.121	NA	autumn	2021	bristles	no	1
domane	D3.176	Drosophila melanogaster	male	M3.176	NA	autumn	2021	bristles	no	1
gartenbau	G1.107	Drosophila melanogaster	male	M1.107	Pergamasus sp.	early summer	2021	ventral abdomen	yes	1
gartenbau	G2.D9	Drosophila subobscura	NA	M2.D9	Archidispus insolitus	late summer	2021	NA	no	1
gartenbau	G1.133	NA	female	M1.133	NA	early summer	2021	dorsal abdomen	NA	1
gartenbau	G1.134	Drosophila melanogaster	female	M1.134	NA	early summer	2021	dorsal abdomen	NA	1
gartenbau	G1.151	Drosophila melanogaster	female	M1.151	NA	early summer	2021	dorsal abdomen	no	1
gartenbau	G1.152	NA	female	NA	NA	early summer	2021	dorsal abdomen	NA	2
gartenbau	G2.D39	Drosophila subobscura	female	M2.D39	NA	late summer	2021	dorsal abdomen	no	1
lindicke	L2.256	NA	female	M2.256		late summer	2021	ventral and dorsal abdomen	yes	3
lindicke	L2.216	Drosophila melanogaster	female	M2.216	NA	late summer	2021	ventral abdomen	yes	1
lindicke	L2.497	Drosophila melanogaster	female	M2.497	Macrocheles sp.	late summer	2021	ventral abdomen	yes	1
lindicke	L2.498	NA	male	NA	NA	late summer	2021	ventral abdomen	NA	2
lindicke	L2.499	Drosophila melanogaster	male	M2.499	NA	late summer	2021	ventral abdomen	yes	1
lindicke	L2.500	Drosophila melanogaster	male	M2.500	NA	late summer	2021	ventral abdomen	yes	1
lindicke	L2.501	Drosophila melanogaster	male	M2.501	Macrocheles sp.	late summer	2021	ventral abdomen	yes	1
lindicke	L2.502	Drosophila melanogaster	female	M2.502	NA	late summer	2021	ventral abdomen	yes	1
lindicke	L2.503	Drosophila melanogaster	male	M2.503	NA	late summer	2021	ventral abdomen	yes	1
lindicke	L2.504	Drosophila melanogaster	female	M2.504	Macrocheles sp.	late summer	2021	ventral abdomen	yes	1
lindicke	L2.505	Drosophila melanogaster	male	M2.505	NA	late summer	2021	ventral abdomen	yes	1
lindicke	L2.506	NA	male	NA	NA	late summer	2021	ventral abdomen	NA	1
lindicke	L2.507	Drosophila melanogaster	male	M2.507	NA	late summer	2021	ventral abdomen	yes	1
lindicke	L2.508	NA	female	NA	NA	late summer	2021	ventral abdomen	NA	1
lindicke	L2.509	Drosophila melanogaster	female	M2.509	NA	late summer	2021	ventral abdomen	yes	1
lindicke	L2.511	NA	female	NA	NA	late summer	2021	ventral abdomen	NA	1
lindicke	L2.512	Drosophila melanogaster	female	M2.512	Macrocheles sp.	late summer	2021	ventral abdomen	yes	1
lindicke	L2.513	Drosophila melanogaster	female	M2.513	NA	late summer	2021	ventral abdomen	yes	1
lindicke	L2.514	Drosophila melanogaster	female	M2.514	Macrocheles sp.	late summer	2021	ventral abdomen	yes	1
lindicke	L2.515	Drosophila simulans	female	M2.515	Macrocheles sp.	late summer	2021	ventral abdomen	yes	1
lindicke	L2.516	Drosophila melanogaster	female	M2.516	NA	late summer	2021	ventral abdomen	yes	1
lindicke	L2.517	NA	female	M2.517	Macrocheles sp.	late summer	2021	ventral abdomen	yes	1
lindicke	L2.518	Drosophila melanogaster	male	M1.518	Macrocheles sp.	late summer	2021	ventral abdomen	yes	1
lindicke	L2.520	Drosophila melanogaster	female	M2.520	Macrocheles sp.	late summer	2021	ventral abdomen	yes	1
lindicke	L2.521	Drosophila melanogaster	female	M2.521	NA	late summer	2021	ventral abdomen	yes	1
lindicke	L2.522	Drosophila funebris	NA	NA	NA	late summer	2021	ventral abdomen	NA	5
lindicke	L2.523	Drosophila hydei	NA	M2.523	Macrocheles sp.	late summer	2021	ventral abdomen	yes	1
lindicke	L2.524	Drosophila hydei	NA	M2.524	Macrocheles sp.	late summer	2021	ventral abdomen	no	1
lindicke	L2.525	Drosophila hydei	NA	M2.525-1, M2.525-2	Macrocheles sp.	late summer	2021	ventral abdomen	yes	1
lindicke	L2.526	Drosophila hydei	NA	M2.526	Macrocheles sp.	late summer	2021	ventral abdomen	yes	1
lindicke	L2.527	Drosophila melanogaster	male		Macrocheles sp.	late summer	2021	ventral abdomen	yes	2
lindicke	L2.110	Drosophila melanogaster	female	M2.110	NA	late summer	2021	NA	no	3
lindicke	L2.510	NA	male	NA	NA	late summer	2021	dorsal abdomen	NA	1
lindicke	L2.13	Drosophila melanogaster	female	M2.13	NA	late summer	2021	bristles	yes	1
lindicke	L2.519	NA	male	NA	NA	late summer	2021	between head and thorax	NA	1
lindicke	L3.13	Drosophila melanogaster	female	NA	NA	autumn	2021	between head and thorax	yes	2
